# Regulatory and metabolic integration accompany plasmid domestication during adaptation to a plant-associated lifestyle

**DOI:** 10.64898/2026.09.30.755635

**Authors:** Shreya Vichare, Kai Mahn-Ripcke, Devani Romero Picazo, Ryszard Soluch, Nils Hülter, Tal Dagan

**Author notes:** Corresponding author: Tal Dagan. These authors contributed equally (Shreya Vichare, Kai Mahn-Ripcke).

## Abstract

Plasmids are major drivers of evolutionary innovation and ecological adaptation in prokaryotes. Plasmids that confer beneficial functions on their host may become domesticated through long-term coevolution, resulting in stable vertical inheritance within a bacterial lineage. How this process contributes to the evolution of bacteria associated with eukaryotic hosts remains poorly understood. Here, we investigate the function of the two large domesticated plasmids, LPP1 and LPP2, in *Pantoea agglomerans* associated with wheat. We show that loss of LPP1 reduces bacterial fitness during wheat colonization and impairs the utilization of diverse carbon sources. Comparative transcriptomics further reveal that curing of either plasmid extensively remodels chromosomal gene expression under both laboratory and wheat-associated conditions, whereas genome-scale metabolic reconstruction predicts that many metabolic pathways are jointly encoded by plasmid and chromosome. This functional integration extends beyond plasmid-specific pathways, as plasmid curing disrupts the utilization of substrates metabolized exclusively by chromosomally-encoded enzymes. Our results indicate that LPP1 promotes *P. agglomerans* association with wheat primarily through its regulatory and metabolic integration with the chromosome rather than through the simple addition of accessory genes. We propose that LPP1, and likely LPP2, represent chromosome-like symbiosis plasmids whose domestication reflects long-term selection for plant-associated lifestyle in *Pantoea*. Our findings suggest that persistent selection imposed by symbiotic lifestyles drives plasmid domestication, progressively transforming mobile plasmids into chromosome-like replicons that are integral components of bacterial genomes.
