## Supplementary Tables for "Regulatory and metabolic integration accompany plasmid domestication during adaptation to a plant-associated lifestyle": TableS1_CuredStrain_variants.xlsx

### Sheet: merged_variants_select
n_samples_variant	samples_with_variant	max_frequency	freq_WT	freq_dd	freq_dLPP1	freq_dLPP2	present_WT	present_dd	present_dLPP1	present_dLPP2	gd_type	CHROM	POS	size	ref	alt	region_type	feature_type	gene	locus_tag	product	feature_start	feature_end	strand	intergenic_between	upstream_gene	downstream_gene	distance_to_upstream	distance_to_downstream	mutation_type	cds_nt_position	codon_number	codon_position	ref_codon	alt_codon	codon_change	ref_aa	alt_aa	aa_position	aa_change	reference_check	protein_change
1	dd	1		1			0	1	0	0	SNP	NZ_WSSS01000001	221398	1	C	T	genic	CDS		GQQ16_RS01045	efflux transporter outer membrane subunit	220758	222140	1						missense	641	214	2	GCC	GTC	GCC>GTC	A	V	214	A214V	match	A214V
1	dd	0.0695		0.0695			0	1	0	0	SNP	NZ_WSSS01000004	115694	1	A	C	genic	CDS	ptsP	GQQ16_RS13535	phosphoenolpyruvate--protein phosphotransferase	113872	116118	-1						missense	425	142	2	TTT	TGT	TTT>TGT	F	C	142	F142C	match	F142C
1	dd	0.0692		0.0692			0	1	0	0	SNP	NZ_WSSS01000004	309930	1	A	C	genic	CDS		GQQ16_RS14440	TetR family transcriptional regulator	309482	310066	-1						missense	137	46	2	TTT	TGT	TTT>TGT	F	C	46	F46C	match	F46C
1	dd	0.0858		0.0858			0	1	0	0	SNP	NZ_WSSS01000004	309931	1	A	C	genic	CDS		GQQ16_RS14440	TetR family transcriptional regulator	309482	310066	-1						missense	136	46	1	TTT	GTT	TTT>GTT	F	V	46	F46V	match	F46V
1	dd	0.0711		0.0711			0	1	0	0	SNP	NZ_WSSS01000005	198643	1	T	G	genic	CDS		GQQ16_RS16185	hypothetical protein	198463	198807	-1						missense	165	55	3	AAA	AAC	AAA>AAC	K	N	55	K55N	match	K55N
2	dd;dLPP1	1		1	0.9459		0	1	1	0	INS	NZ_WSSS01000006	328356	9		ACGTGCCGG	genic	CDS	cpxA	GQQ16_RS17935	envelope stress sensor histidine kinase CpxA	327541	328920	-1						inframe_insertion	565	189	1				P	P	189	aa192:->PAR	not_applicable	aa192:->PAR
2	dd;dLPP2	0.0583		0.0583		0.0556	0	1	0	1	SNP	NZ_WSSS01000006	253208	1	G	A	genic	rRNA		GQQ16_RS17575	16S ribosomal RNA	252735	254276	1						non_coding_feature
2	dLPP1;dLPP2	0.0689			0.0683	0.0689	0	0	1	1	SNP	NZ_WSSS01000001	1653149	1	A	G	genic	ncRNA		GQQ16_RS07540	RtT sRNA	1653017	1653152	1						non_coding_feature
1	dLPP2	0.1903				0.1903	0	0	0	1	INS	NZ_WSSS01000001	1182302	63		TGGCGCAGGCGGTGCGGGCGGTGCAGGCGGTGCGGGTGGTGCGGGCGGTGCAGGCGGTGCGGG	genic	CDS		GQQ16_RS21790	hypothetical protein	1181921	1182373	1						inframe_insertion	383	128	2				A	V	128	aa128:->VAQAVRAVQAVRVVRAVQAVR	not_applicable	aa128:->VAQAVRAVQAVRVVRAVQAVR
1	dLPP2	1				1	0	0	0	1	SNP	NZ_WSSS01000003	253761	1	C	A	genic	CDS	cyoE	GQQ16_RS12335	protoheme IX farnesyltransferase	253241	254128	1						missense	521	174	2	CCG	CAG	CCG>CAG	P	Q	174	P174Q	match	P174Q
1	dLPP2	0.0599				0.0599	0	0	0	1	SNP	NZ_WSSS01000004	151603	1	G	T	genic	CDS		GQQ16_RS13710	UPF0149 family protein	151575	152153	-1						missense	551	184	2	CCA	CAA	CCA>CAA	P	Q	184	P184Q	match	P184Q
1	WT	0.739	0.739				1	0	0	0	INS	NZ_WSSS01000001	1182294	63		AGTGCGGGTGGCGCAGGCGGTGCGGGCGGTGCAGGCGGTGCGGGTGGTGCGGGCGGTGCAGGC	genic	CDS		GQQ16_RS21790	hypothetical protein	1181921	1182373	1						inframe_insertion	375	125	3				A	A	125	aa128:->VAQAVRAVQAVRVVRAVQAVR	not_applicable	aa128:->VAQAVRAVQAVRVVRAVQAVR
1	WT	0.0624	0.0624				1	0	0	0	SNP	NZ_WSSS01000001	574259	1	T	G	genic	CDS	katE	GQQ16_RS02695	catalase HPII	574094	576358	-1						missense	2100	700	3	GAA	GAC	GAA>GAC	E	D	700	E700D	match	E700D
1	WT	0.0642	0.0642				1	0	0	0	SNP	NZ_WSSS01000001	603340	1	C	G	genic	CDS	rsxC	GQQ16_RS02865	electron transport complex subunit RsxC	602631	605204	-1						missense	1865	622	2	AGC	ACC	AGC>ACC	S	T	622	S622T	match	S622T
2	WT;dd	0.1346	0.0718	0.1346			1	1	0	0	SNP	NZ_WSSS01000001	1632390	1	A	C	genic	CDS		GQQ16_RS07415	IclR family transcriptional regulator	1631936	1632721	-1						missense	332	111	2	CTG	CGG	CTG>CGG	L	R	111	L111R	match	L111R
2	WT;dd	0.0841	0.0602	0.0841			1	1	0	0	SNP	NZ_WSSS01000004	276789	1	T	G	genic	CDS	parC	GQQ16_RS14295	DNA topoisomerase IV subunit A	276561	278834	-1						missense	2046	682	3	GAA	GAC	GAA>GAC	E	D	682	E682D	match	E682D
4	WT;dd;dLPP1;dLPP2	0.4452	0.4373	0.3661	0.3696	0.4452	1	1	1	1	INS	NZ_WSSS01000001	1182665	1		G	genic	CDS		GQQ16_RS05550	hypothetical protein	1182500	1182667	1						frameshift	167	56	2				*	W	56		not_applicable	*56fs
4	WT;dd;dLPP1;dLPP2	0.623	0.5509	0.6221	0.623	0.5436	1	1	1	1	INS	NZ_WSSS01000001	1182666	1		G	genic	CDS		GQQ16_RS05550	hypothetical protein	1182500	1182667	1						frameshift	168	56	3				*	W	56		not_applicable	*56fs
4	WT;dd;dLPP1;dLPP2	0.8603	0.8327	0.7868	0.8364	0.8603	1	1	1	1	INS	NZ_WSSS01000001	1182812	1		G	genic	CDS		GQQ16_RS05555	hypothetical protein	1182712	1182960	1						frameshift	102	34	3				T	T	34		not_applicable	T34fs
4	WT;dd;dLPP1;dLPP2	0.21	0.1673	0.21	0.1636	0.1366	1	1	1	1	INS	NZ_WSSS01000001	1182814	1		G	genic	CDS		GQQ16_RS05555	hypothetical protein	1182712	1182960	1						frameshift	104	35	2				E	G	35		not_applicable	E35fs
4	WT;dd;dLPP1;dLPP2	0.5939	0.4351	0.5939	0.5268	0.5622	1	1	1	1	INS	NZ_WSSS01000001	1182277	1		G	genic	CDS		GQQ16_RS21790	hypothetical protein	1181921	1182373	1						frameshift	358	120	1				A	G	120		not_applicable	A120fs
4	WT;dd;dLPP1;dLPP2	0.5939	0.4351	0.5939	0.5268	0.5622	1	1	1	1	INS	NZ_WSSS01000001	1182277	1		T	genic	CDS		GQQ16_RS21790	hypothetical protein	1181921	1182373	1						frameshift	358	120	1				A	C	120		not_applicable	A120fs
4	WT;dd;dLPP1;dLPP2	0.7399	0.7399	0.5666	0.5403	0.5752	1	1	1	1	SUB	NZ_WSSS01000001	1182280	3	AGT	GGGTGGTGCG	genic	CDS		GQQ16_RS21790	hypothetical protein	1181921	1182373	1						frameshift	360	120	3				A	A	120		match	A120fs
4	WT;dd;dLPP1;dLPP2	0.6757	0.6757	0.3989	0.4462	0.4654	1	1	1	1	DEL	NZ_WSSS01000001	1182279	9	CAGTGGCGG		genic	CDS		GQQ16_RS21790	hypothetical protein	1181921	1182373	1						inframe_deletion	359	120	2				A	V	120	aa120:AVA>-	match	aa120:AVA>-
4	WT;dd;dLPP1;dLPP2	0.2221	0.2221	0.2133	0.2188	0.214	1	1	1	1	SNP	NZ_WSSS01000006	257681	1	T	G	genic	rRNA	rrf	GQQ16_RS17590	5S ribosomal RNA	257671	257786	1						non_coding_feature
3	WT;dd;dLPP2	0.0588	0.0502	0.0588		0.0575	1	1	0	1	SNP	NZ_WSSS01000006	253206	1	C	T	genic	rRNA		GQQ16_RS17575	16S ribosomal RNA	252735	254276	1						non_coding_feature
2	WT;dLPP1	0.3605	0.3323		0.3605		1	0	1	0	INS	NZ_WSSS01000017	100072	1		T	genic	CDS		GQQ16_RS21380	hypothetical protein	92126	101527	-1						frameshift	1456	486	1				D	R	486		not_applicable	D486fs
2	WT;dLPP1	0.6677	0.6677		0.6396		1	0	1	0	SNP	NZ_WSSS01000017	100074	1	T	C	genic	CDS		GQQ16_RS21380	hypothetical protein	92126	101527	-1						missense	1454	485	2	GAC	GGC	GAC>GGC	D	G	485	D485G	match	D485G
2	WT;dLPP1	0.3327	0.3327		0.3218		1	0	1	0	SNP	NZ_WSSS01000017	100207	1	T	C	genic	CDS		GQQ16_RS21380	hypothetical protein	92126	101527	-1						missense	1321	441	1	ACC	GCC	ACC>GCC	T	A	441	T441A	match	T441A
2	WT;dLPP1	0.3237	0.3237		0.3171		1	0	1	0	SNP	NZ_WSSS01000017	100384	1	C	T	genic	CDS		GQQ16_RS21380	hypothetical protein	92126	101527	-1						missense	1144	382	1	GTT	ATT	GTT>ATT	V	I	382	V382I	match	V382I
2	WT;dLPP1	0.6753	0.6753		0.6627		1	0	1	0	SNP	NZ_WSSS01000017	100452	1	T	C	genic	CDS		GQQ16_RS21380	hypothetical protein	92126	101527	-1						missense	1076	359	2	GAC	GGC	GAC>GGC	D	G	359	D359G	match	D359G
