## Supplementary Tables for "Regulatory and metabolic integration accompany plasmid domestication during adaptation to a plant-associated lifestyle": TableS2_ColonizationExperiments.xlsx

### Sheet: In vitro fitness competitions
Strain	Time	ΔLPP1	Ratio	ΔLPP2	Ratio	ΔLPP1 ΔLPP2	Ratio
	[days]	[CFU/ml]	[LN(CFU ΔLPP1/ CFU WT)]	[CFU/ml]	[LN(CFU ΔLPP2/ CFU WT)]		[LN(CFU (ΔLPP2 ΔLPP2) / CFU WT)]
Δ	0	8000000	0	8400000	0.271934	9400000	0.554311
Δ	0	9600000	0.538997	9200000	0.570545	8600000	0.177681
Δ	0	5600000	0.0363676	11400000	0.516691	8800000	0.739667
Δ	0	9400000	0.41616	9400000	0.517943	8800000	0.565314
Δ	1	3920000000	0.202941	1040000000	-0.819441	1440000000	0.0281709
Δ	1	1800000000	-0.218689	1120000000	-0.702036	1500000000	-0.277632
Δ	1	1180000000	-0.433322	1240000000	-0.617798	1700000000	-0.328033
Δ	1	1200000000	-0.693147	780000000	-0.980829	1680000000	-0.242012
Δ	2	1000000000	-0.307485	640000000	-1.09861	480000000	-0.485508
Δ	2	920000000	-0.565808	600000000	-1.21392	1000000000	-0.506818
Δ	2	960000000	-0.405465	760000000	-0.828322	780000000	-0.325422
Δ	2	840000000	-0.887303	680000000	-1.29392	700000000	-0.721318
Δ	3	880000000	-0.869771	580000000	-1.86915	1520000000	-0.625094
Δ	3	820000000	-0.763765	860000000	-1.38629	1460000000	-0.720176
Δ	3	760000000	-1.22223	740000000	-1.35193	1380000000	-0.756326
Δ	3	880000000	-1.16457	680000000	-1.5235	1360000000	-0.89248
Δ	4	980000000	-1.02816	380000000	-2.20885	840000000	-0.96825
Δ	4	780000000	-1.37986	540000000	-1.77307	1000000000	-1.35455
Δ	4	860000000	-1.19463	360000000	-2.17853	780000000	-1.13498
Δ	4	680000000	-1.45725	420000000	-2.13163	420000000	-0.952658
WT	0	8000000		6400000		5400000
WT	0	5600000		5200000		7200000
WT	0	5400000		6800000		4200000
WT	0	6200000		5600000		5000000
WT	1	3200000000		2360000000		1400000000
WT	1	2240000000		2260000000		1980000000
WT	1	1820000000		2300000000		2360000000
WT	1	2400000000		2080000000		2140000000
WT	2	1360000000		1920000000		780000000
WT	2	1620000000		2020000000		1660000000
WT	2	1440000000		1740000000		1080000000
WT	2	2040000000		2480000000		1440000000
WT	3	2100000000		3760000000		2840000000
WT	3	1760000000		3440000000		3000000000
WT	3	2580000000		2860000000		2940000000
WT	3	2820000000		3120000000		3320000000
WT	4	2740000000		3460000000		2800000000
WT	4	3100000000		3180000000		3220000000
WT	4	2840000000		3180000000		2120000000
WT	4	2920000000		3540000000		2200000000

### Sheet: in planta Comp. experiments
Time	Strain	Wild-type vs. ΔLPP1				Wild-type vs. ΔLPP2				Wild-type vs. ΔLPP1 ΔLPP2
[hours]		[cfu/ g root]	Ratio	[cfu/ml]	Ratio	[cfu/ g root]	Ratio	[cfu/ml]	Ratio	[cfu/ g root]	Ratio	[cfu/ml]	Ratio		* Ratio = LN[CFU(wildtype)/CFU(plasmid cured)]
5	wild-type	18803.4	3.27336	140	-0.49208	481.541	0.76214	103.333	-0.609064	211.8	-1.09861	566.667	-0.34484		NA= No plasmid cured colonie detected
5	wild-type	34162.5	3.02529	1256.67	-0.0131754	1087.31	-0.11441	68	-0.385662	218.341	-0.470004	120	-0.525714
5	wild-type	56068.4	2.25205	1446.67	0.0162605	629.371	-0.510826	90	-0.154151	346.32	0.470004	111	-0.862624
5	wild-type	16255.7	1.7478	1560	0.0303711	887.097	-0.241162	65	-0.489052	647.773	-0.117783	181	-0.199666
5	wild-type	4303.8	2.14007	2073.33	0.0803107	1168.83	-0.0540672	239	0.3525	277.778	-0.587787	162	-0.0598981
5	wild-type	35796	2.45347	2020	-0.0016488	512.821	1.09861	140	0.664976	354.61	2.30259	128	-0.624433
24	wild-type	3.13772e+06	2.69812	40433.3	3.80502	28960.8	-0.498991	443.333	1.84583	214103	3.92407	816.667	2.00475
24	wild-type	4.53869e+06	5.02716	856667	4.45046	2.58645e+06	3.66249	223.333	0.908856	971731	5.61677	3566.67	1.27163
24	wild-type	2.79469e+06	3.48264	47333.3	3.85721	285132	1.18044	6366.67	0.440089	481423	3.37616	8133.33	1.17968
24	wild-type	1.2709e+07	3.03145	7433.33	3.00928	312271	0.200671	1466.67	1.13801	459259	4.82028	103.333	2.33537
24	wild-type	2.72727e+07	3.44999	145667	4.69364	191740	1.08334	10266.7	0.224768	36135.7	1.39861	470	1.45225
24	wild-type	5.24467e+07	2.77149	5660000	4.14137	18377.7	0.253781	1570	2.06051	9622.79	3.21888	90	1.50408
48	wild-type	3.74183e+08	1.40837	73333.3	1.54348	1.78253e+07	-0.322083	3600000	0.770108	2.50913e+07	6.42433	2600000	1.58412
48	wild-type	1.92678e+08	2.37158	142333	NA	1.92337e+07	1.86189	11400000	1.98466	8.68545e+06	5.88881	860000	4.85981
48	wild-type	1.98184e+07	3.97029	75666.7	5.42495	2.52688e+07	0.379957	147333	2.35364	1.37953e+07	5.0266	1.06667e+06	3.89652
48	wild-type	5.48987e+07	4.83131	47333.3	NA	4.24242e+07	0.216393	1.47333e+06	2.35364	3.56921e+07	5.2591	276667	-0.18633
48	wild-type	6.61148e+07	3.62267	1540000	5.44242	7.52688e+07	1.63576	1.90667e+06	1.70475	5.61343e+07	4.41771	3200000	0.0984401
48	wild-type	6.21585e+07	1.51513	1.87333e+06	1.51122	3.48083e+07	1.1331	7400000	3.83406	1.31287e+07	4.56695	403333	5.48894
72	wild-type	5.07415e+08	5.97508	4.22333e+06	6.45126	1.96931e+08	1.13835	650000	2.0149	2.2471e+08	5.50681	2800000	6.7334
72	wild-type	4.17163e+08	6.73459	3.77333e+06	7.03174	2.04561e+08	1.23168	12200000	4.51634	2.17967e+08	4.52396	4.86667e+06	7.28619
72	wild-type	2.54434e+08	5.45674	3.96667e+06	5.69541	3.13224e+07	3.35185	650000	2.0149	1.89977e+08	1.64907	1.19667e+07	1.53952
72	wild-type	5.44133e+08	5.56834	1.42667e+07	NA	1.83986e+08	2.04307	320000	3.8712	3.11632e+07	2.2998	1860000	3.83945
72	wild-type	1.91511e+08	2.5813	2.93667e+06	4.83515	3.0303e+07	1.20397	1.06667e+06	1.37387	1.24724e+08	3.17983	2.96667e+06	4.22627
72	wild-type	2.86083e+08	4.8611	4230000	6.45284	6.12472e+07	-0.611082	3500000	0.00956945	8.7234e+07	-0.789934	363333	-1.28754
96	wild-type	4.7821e+08	6.41182	496667	NA	2.22404e+08	0.206695	6.46667e+06	0.813511	1.97345e+08	0.0183491	1.70333e+06	1.00526
96	wild-type	2.41706e+08	2.76867	1.39333e+06	4.24372	9.12461e+06	-1.11923	2.86667e+06	0.503104	4.96138e+08	5.22335	1.02667e+07	6.64639
96	wild-type	6.95697e+08	4.80402	5.52333e+06	6.31415	2.59843e+08	5.79909	4500000	5.26195	2.51768e+08	4.27892	4.46667e+06	4.80253
96	wild-type	2.03408e+08	3.99951	1.03333e+07	NA	3.20924e+08	0.310155	3.26667e+06	0.577634	3.7421e+08	3.77924	6.86667e+06	5.23257
96	wild-type	1.50289e+08	3.95124	233333	NA	1.04693e+08	0.175449	1570000	1.15765	3.44298e+08	5.81839	9.33333e+06	6.14562
96	wild-type	3.26135e+07	4.43252	1420000	2.83556	1.75711e+08	1.37654	1710000	1.79762	1.60693e+08	3.16991	363333	3.08191
120	wild-type	2.48575e+09	4.69135	173333	NA	1.72712e+06	-5.07517	120000	-3.94481	3.01633e+08	5.34393	8.83333e+06	6.7837
120	wild-type	2.86187e+08	4.59368	106667	NA	1.28578e+08	1.06163	306667	0.93827	1.40614e+08	4.18459	230000	3.13549
120	wild-type	2.26141e+08	6.48311	253333	NA	3.51438e+08	-0.310155	4.63333e+06	-0.128121	1.75e+08	1.47591	886667	2.53897
120	wild-type	5.69094e+08	5.15988	186667	NA	1.91432e+08	-1.46687	190000	1.55814	2.57143e+08	4.49981	810000	4.39445
120	wild-type	2.28512e+08	NA	2200000	5.10595	1.79519e+08	-0.585258	2.33333e+06	0.419854	2.2695e+08	5.13971	4.46667e+06	6.50728
120	wild-type	3.48259e+08	NA	2.31333e+06	6.54247	6.85841e+07	-1.21679	223333	-1.31276	5.47504e+08	6.52209	273333	3.30811
5	Δ	712.251		229		224.719		190		635.401		800
5	Δ	1658.37		1273.33		1219.11		100		349.345		203
5	Δ	5897.44		1423.33		1048.95		105		216.45		263
5	Δ	2831.05		1513.33		1129.03		106		728.745		221
5	Δ	506.329		1913.33		1233.77		168		500		172
5	Δ	3078.28		2023.33		170.94		72		35.461		239
24	Δ	211268		900		47700.2		70		4230.77		110
24	Δ	29761.9		10000		66390		90		3533.57		1000
24	Δ	85870.4		1000		87576.4		4100		16454.4		2500
24	Δ	613155		366.667		255495		470		3703.7		10
24	Δ	865801		1333.33		64896.8		8200		8923.3		110
24	Δ	3.28152e+06		90000		14258.6		200		384.911		20
48	Δ	9.15033e+07		15666.7		2.45989e+07		1.66667e+06		40688.6		533333
48	Δ	1.79833e+07		0		2.98851e+06		1.56667e+06		24061		6666.67
48	Δ	373932		333.333		1.72811e+07		14000		90511.9		21666.7
48	Δ	437876		0		3.41693e+07		140000		185599		333333
48	Δ	1.766e+06		6666.67		1.46628e+07		346667		677083		2900000
48	Δ	1.36612e+07		413333		1.12094e+07		160000		136402		1666.67
72	Δ	1.28949e+06		6666.67		6.30861e+07		86666.7		912106		3333.33
72	Δ	496032		3333.33		5.96915e+07		133333		2.36407e+06		3333.33
72	Δ	1.08578e+06		13333.3		1.09689e+06		86666.7		3.6519e+07		2.56667e+06
72	Δ	2.07684e+06		0		2.38501e+07		6666.67		3.125e+06		40000
72	Δ	1.44928e+07		23333.3		9.09091e+06		270000		5.18764e+06		43333.3
72	Δ	2.21484e+06		6666.67		1.12843e+08		3.46667e+06		1.92199e+08		1.31667e+06
96	Δ	785238		0		1.80874e+08		2.86667e+06		1.93757e+08		623333
96	Δ	1.51659e+07		20000		2.79441e+07		1.73333e+06		2.6738e+06		13333.3
96	Δ	5.70244e+06		10000		787402		23333.3		3.48892e+06		36666.7
96	Δ	3.72737e+06		0		2.35344e+08		1.83333e+06		8.54701e+06		36666.7
96	Δ	2.89017e+06		0		8.7846e+07		493333		1.02339e+06		20000
96	Δ	387597		83333.3		4.43583e+07		283333		6.7503e+06		16666.7
120	Δ	2.2805e+07		0		2.76339e+08		6200000		1.44092e+06		10000
120	Δ	2.89495e+06		0		4.44738e+07		120000		2.14133e+06		10000
120	Δ	345781		0		4.79233e+08		5.26667e+06		4e+07		70000
120	Δ	3.26797e+06		0		8.29987e+08		40000		2.85714e+06		10000
120	Δ	0		13333.3		3.22317e+08		1.53333e+06		1.32979e+06		6666.67
120	Δ	0		3333.33		2.31563e+08		830000		805153		10000

### Sheet: Single colonsier experiments
Time	ΔLPP1		ΔLPP2		ΔLPP1 ΔLPP2
[hours]	[cfu/g root]	[cfu/ml]	[cfu/g root]	[cfu/ml]	[cfu/g root]	[cfu/ml]		*NA= contamination
5	660.661	168	2714.29	350	2093.66	1413.33
5	3434.34	161.5	2425.03	320	1941.31	1436.67
5	384.615	210.5	1583.33	336.667	887.728	1116.67
5	279.72	247	1394.5	440	1398.18	1376.67
5	12966.1	468.5	3033.71	550	1584.7	1390
5	371.747	176.5	1877.93	646.667	1857.59	1330
24	3454.04	252	63492.1	1333.33	15949.4	1300
24	13455.7	186	2.56127e+06	2733.33	153547	760
24	6885.25	332	351936	7600	184122	5800
24	575.54	66	421384	4233.33	19217.3	350
24	415400	40	426009	810	38335.7	1733.33
24	119923	10	414594	796.667	38208.4	646.667
48	5.34772e+06	30033.3	2.20195e+07	550000	1.13412e+07	463333
48	2.75622e+07	5270	3.53389e+06	790000	1.45337e+07	1480000
48	6.02446e+06	3676.67	1.80162e+07	208333	1.45799e+07	1810000
48	NA	NA	2.54593e+07	208333	0	128333
48	291486	466.667	5.5958e+07	225333	1.52419e+07	790000
48	1.17829e+08	2.40667e+06	4.22562e+07	836667	3.65559e+07	1.07333e+06
72	2.87652e+07	301667	1.08946e+09	1.60333e+07	1.56182e+07	63333.3
72	4.7381e+06	4000	1.25053e+09	8.83333e+06	1.72752e+06	280000
72	4.30966e+07	1.20333e+06	1.25347e+09	8100000	3.12281e+07	1.92333e+06
72	4.89177e+06	42000	5.64031e+08	1.13333e+07	1.843e+07	40000
72	4.97642e+06	7666.67	2.72788e+08	11500000	1.84486e+07	366667
72	864469	26000	2.62411e+08	1.22667e+06	2.20974e+08	1970000
96	2.0303e+08	1.13333e+06	2.85659e+08	9.46667e+06	2.47054e+08	7.36667e+06
96	1.21788e+08	1.02667e+06	7.41259e+08	1.58667e+07	2.86022e+08	1.03333e+07
96	1.40044e+08	45333.3	2.31585e+09	1.10667e+07	1.26529e+08	1.10333e+06
96	4.20599e+07	19433.3	2.97297e+08	6.96667e+06	7.94148e+07	1900000
96	4.91228e+06	44666.7	2.74463e+08	1.65333e+07	3.5e+07	543333
96	8.93574e+07	1750000	1.66004e+09	5.53333e+07	7.18858e+07	33333.3
120	2.38151e+08	1.58667e+07	1.20833e+09	1.42333e+07	1.03685e+08	266667
120	NA	NA	2.39069e+09	3.26667e+06	2.98492e+08	333333
120	2.51317e+08	187000	6.87419e+08	8.36667e+06	3.69162e+08	9.03333e+06
120	4.20902e+06	215333	2.99619e+09	6.03333e+06	3.56218e+08	3.46667e+06
120	NA	NA	7.30754e+08	10100000	3.06648e+08	1900000
120	1.31702e+08	3600000	9.50936e+08	1.20667e+07	0	0
144	3.38832e+07	335333
144	5.16216e+08	373000
144	1.03198e+08	443333
144	2.30379e+08	4610000
144	2.55297e+07	162000
144	1.27418e+08	550000
168	7.19589e+08	750000
168	3.58825e+08	2.35667e+06
168	2.97654e+08	1390000
168	8.05764e+07	48000
168	4.60564e+08	9.86667e+06
168	3.93382e+08	2.36667e+06
192	4.00353e+07	2.67333e+06
192	9.65825e+07	146667
192	1.18625e+08	364667
192	1.24861e+08	2.64667e+06
192	1.62379e+08	870000
192	1.32941e+08	1.89667e+06
216	2.17997e+08	2100000
216	2.06157e+08	1.41667e+06
216	2.55141e+08	1.72667e+07
216	4.13557e+08	2.53333e+06
216	1.51562e+09	2930000
216	4.14302e+07	8.36667e+06
