## Supplementary Tables for "Regulatory and metabolic integration accompany plasmid domestication during adaptation to a plant-associated lifestyle": TableS5_Primers.xlsx

### Sheet: Primers
Name	Sequence (5´-3´)	Lenght [bp]	Tm [°C]	Intendet use
arnKO_down_A	ATCGCCTTCTTGACGAGTTCTTCTAGAtttaagaatgacgttagcgtttgcg	52	85.9731	Amplifieng homologoues sequence upstream of the arn-Locus on the LPP2
arnKO_down_B	CAAAAGCTGGAGATCAAGTTcaatgcccagcagggaaag	39	81.0179
arnKO_up_A	GCCTCACTGATTAAGCACTGgtaatgattattgcaagggcagaaca	46	87.2565	Amplifieng homologoues sequence downstream of the arn-Locus on the LPP2
arnKO_up_B	CTCTTTGTCGTATCCACGTTCTAGAgctaaaactcctgcagatcaaacc	49	85.3204
arn_Seq_A	GCAGGGCTAACAGAGTGCAT	20	59.35	Verification of the [sacB-nptII]-cassette insertion in the arn-Locus
arn_Seq_B	GTATAGCGCACCCGGTTAAACTC	23	62.4304
repB_2-fw-R1-LPP2	CATTCGTGCATTCGCTACGC	20	59.35	Verification of LPP1 presence/absence
repB_2-rev-R1-LPP2	GTGTCATTGCTTCTTCTGCTTCCTG	25	62.98
repB_1-fw-R1-LPP1	AGATGCGACGAAAGAGCTGAAG	22	60.2545	Verification of LPP2 presence/absence
repB_1-rv-R1-LPP1	CATCAAACTCGATCTCATCCAGC	23	60.6478
